# The discovery of genome-wide mutational dependence in naturally evolving populations

**DOI:** 10.1101/2022.06.24.497504

**Authors:** Anna G. Green, Roger Vargas, Maximillian G. Marin, Luca Freschi, Jiaqi Xie, Maha R. Farhat

## Abstract

**Background:** Evolutionary pressures on bacterial pathogens can result in phenotypic change including increased virulence, drug resistance, and transmissibility. Understanding the evolution of these phenotypes in nature and the multiple genetic changes needed has historically been difficult due to sparse and contemporaneous sampling. A complete picture of the evolutionary routes frequently travelled by pathogens would allow us to better understand bacterial biology and potentially forecast pathogen population shifts.

**Methods:** In this work, we develop a phylogeny-based method to assess evolutionary dependency between mutations. We apply our method to a dataset of 31,428 *Mycobacterium tuberculosis* complex (MTBC) genomes, a globally prevalent bacterial pathogen with increasing levels of antibiotic resistance.

**Results:** We find evolutionary dependency within simultaneously- and sequentially-acquired variation, and identify that genes with dependent sites are enriched in antibiotic resistance and antigenic function. We discover 20 mutations that potentiate the development of antibiotic resistance and 1,003 dependencies that evolve as a consequence antibiotic resistance. Varying by antibiotic, between 9% and 80% of resistant strains harbor a dependent mutation acquired after a resistance-conferring variant. We demonstrate that mutational dependence can not only improve prediction of phenotype (e.g. antibiotic resistance), but can also detect sequential environmental pressures on the pathogen (e.g. the pressures imposed by sequential antibiotic exposure during the course of standard multi-antibiotic treatment). Taken together, our results demonstrate the feasibility and utility of detecting dependent events in the evolution of natural populations.

Data and code available at: https://github.com/farhat-lab/DependentMutations
