## Supplementary Data 2 - Chi-Squared Tests for "The discovery of genome-wide mutational dependence in naturally evolving populations"

### Sheet: SNPs
category	actual	actual_not	expected	expected_not	chi_square	p_value	N
anitgen_protein	804	3048	523.089	3328.91	174.56	7.47008e-40	3852		Notes: For the 4776 homoplastic mutations, the actual vs. expected number of mutations in each of 5 categories listed
epitope	162	3690	44.9419	3807.06	308.495	4.64633e-69	3852		Chi-squared test was performed comparing membership in the category vs. not in the category
known_resistance	250	4526	0.918059	4775.08	67592.3	0	4776		For antigen_protein, epitope, and essential_genes category, the number of homoplastic substitutions is 3852 because only genic mutations were considered
possible_resistance	813	3963	88.19	4687.81	6069.09	0	4776
essential_genes	1105	2747	1064.59	2787.41	2.11936	0.145447	3852

### Sheet: sequential_pairs
annotation	actual_N_pairs	expected_N_pairs	chi_square	p_value
between_known_AB	6246	3491.99	218548	0		Notes: actual vs. expected number of pairs in each category based on the frequency of each category in the set of all homplastic substitutions
between_maybe_AB	3242	17709.6	218548	0		Chi-squared test was conducted on all 9 categories at once
both_antigen	83472	36116.4	218548	0		p-value of 0 indicates that the p-value was smaller than the smallest floating point number in Python
known_AB_first	82359	63219	218548	0
known_AB_second	82359	63219	218548	0
maybe_AB_first	50160	99369	218548	0
maybe_AB_second	50160	99369	218548	0
one_antigen	474068	334391	218548	0
other	442380	557561	218548	0

### Sheet: simultaneous_pairs
annotation	actual_pair_freq	expected_pair_freq	chi_square	p_value
between_known_AB	3329	380.992	58711.8	0		Notes: actual vs. expected number of pairs in each category based on the frequency of each category in the set of all homplastic substitutions
between_maybe_AB	2289	1932.2	58711.8	0		Chi-squared test was conducted on all 9 categories at once
both_antigen	10111	3940.47	58711.8	0		p-value of 0 indicates that the p-value was smaller than the smallest floating point number in Python
known_AB_first	13179	6897.48	58711.8	0
known_AB_second	14752	6897.48	58711.8	0
maybe_AB_first	6061	10841.6	58711.8	0
maybe_AB_second	2923	10841.6	58711.8	0
one_antigen	39779	36483.7	58711.8	0
other	46625	60832.5	58711.8	0
