## Supplementary Data 4 - Resistance-conferring mutations for "The discovery of genome-wide mutational dependence in naturally evolving populations"

pos	gene_id	gene_name	AA_change	is_lineage	in_known_ABR_position	known_drug
6620	Rv0005	gyrB	D461N	FALSE	TRUE	LEV,MXF
6734	Rv0005	gyrB	N499Y	FALSE	TRUE	LEV,MXF
6742	Rv0005	gyrB	E501D	FALSE	TRUE	LEV,MXF
6750	Rv0005	gyrB	A504V	FALSE	TRUE	LEV,MXF
7563	Rv0006	gyrA	G88C	FALSE	TRUE	LEV,MXF
7564	Rv0006	gyrA	G88D	FALSE	TRUE	LEV,MXF
7570	Rv0006	gyrA	A90E	FALSE	TRUE	LEV,MXF
7572	Rv0006	gyrA	S91P	FALSE	TRUE	LEV,MXF
7581	Rv0006	gyrA	D94N	FALSE	TRUE	LEV,LEV,LEV,MXF,MXF,MXF
7582	Rv0006	gyrA	D94A	FALSE	TRUE	LEV,LEV,MXF,MXF
760314	Rv0667	rpoB	V170L	FALSE	TRUE	RIF
761090	Rv0667	rpoB	S428R	FALSE	TRUE	RIF
761093	Rv0667	rpoB	Q429H	FALSE	TRUE	RIF,RIF
761095	Rv0667	rpoB	L430P	FALSE	TRUE	RIF,RIF
761097	Rv0667	rpoB	S431G	FALSE	TRUE	RIF,RIF,RIF
761100	Rv0667	rpoB	Q432K	FALSE	TRUE	RIF,RIF,RIF,RIF
761101	Rv0667	rpoB	Q432P	FALSE	TRUE	RIF,RIF
761106	Rv0667	rpoB	M434L	FALSE	TRUE	RIF,RIF,RIF
761108	Rv0667	rpoB	M434I	FALSE	TRUE	RIF,RIF,RIF,RIF,RIF
761109	Rv0667	rpoB	D435N	FALSE	TRUE	RIF,RIF,RIF,RIF,RIF,RIF,RIF
761110	Rv0667	rpoB	D435A	FALSE	TRUE	RIF,RIF,RIF,RIF,RIF
761111	Rv0667	rpoB	D435E	FALSE	TRUE	RIF,RIF
761115	Rv0667	rpoB	N437H	FALSE	TRUE	RIF,RIF,RIF
761127	Rv0667	rpoB	S441T	FALSE	TRUE	RIF,RIF,RIF,RIF
761128	Rv0667	rpoB	S441*	FALSE	TRUE	RIF,RIF,RIF,RIF
761139	Rv0667	rpoB	H445N	FALSE	TRUE	RIF,RIF,RIF,RIF,RIF,RIF,RIF,RIF,RIF
761140	Rv0667	rpoB	H445P	FALSE	TRUE	RIF,RIF,RIF,RIF,RIF,RIF,RIF,RIF,RIF
761141	Rv0667	rpoB	H445Q	FALSE	TRUE	RIF,RIF
761142	Rv0667	rpoB	K446Q	FALSE	TRUE	RIF,RIF
761149	Rv0667	rpoB	R448Q	FALSE	TRUE	RIF,RIF
761154	Rv0667	rpoB	S450T	FALSE	TRUE	RIF,RIF,RIF,RIF,RIF,RIF
761155	Rv0667	rpoB	S450*	FALSE	TRUE	RIF,RIF,RIF,RIF,RIF,RIF,RIF,RIF,RIF,RIF,RIF,RIF
761156	Rv0667	rpoB	S450S	FALSE	TRUE	RIF,RIF,RIF,RIF,RIF
761161	Rv0667	rpoB	L452P	FALSE	TRUE	RIF,RIF
761277	Rv0667	rpoB	I491L	FALSE	TRUE	RIF
781687	Rv0682	rpsL	K43T	FALSE	TRUE	STM,STM
781821	Rv0682	rpsL	K88Q	FALSE	TRUE	STM
781822	Rv0682	rpsL	K88T	FALSE	TRUE	STM,STM
801268	Rv0701	rplC	C154R	FALSE	TRUE	LZD
1472359	Rvnr01	rrs	S172R	FALSE	TRUE	STM
1472362	Rvnr01	rrs	R173C	FALSE	TRUE	STM
1473246	Rvnr01	rrs	S467S	FALSE	TRUE	AMI,CAP,KAN
1473247	Rvnr01	rrs	R468S	FALSE	TRUE	AMI,CAP,KAN
1473329	Rvnr01	rrs	R495P	FALSE	TRUE	AMI,CAP,KAN
1673425	intergenic	r_fabG1	None	FALSE	TRUE	ETH,INH
1673432	intergenic	r_fabG1	None	FALSE	TRUE	ETH,ETH,INH,INH
1674048	Rv1483	fabG1	L203L	FALSE	TRUE	ETH,INH
1674481	Rv1484	inhA	S94A	FALSE	TRUE	ETH
1918634	Rv1694	tlyA	G232D	FALSE	TRUE	CAP,CAP
2155167	Rv1908c	katG	S315S	FALSE	TRUE	INH,INH,INH
2155168	Rv1908c	katG	S315I	FALSE	TRUE	INH,INH,INH,INH,INH
2155276	Rv1908c	katG	G279D	FALSE	TRUE	INH
2155819	Rv1908c	katG	Y98C	FALSE	TRUE	INH
2288697	Rv2043c	pncA	L182W	FALSE	TRUE	PZA,PZA
2288703	Rv2043c	pncA	V180G	FALSE	TRUE	PZA,PZA,PZA
2288704	Rv2043c	pncA	V180F	FALSE	TRUE	PZA
2288718	Rv2043c	pncA	M175R	FALSE	TRUE	PZA,PZA
2288719	Rv2043c	pncA	M175V	FALSE	TRUE	PZA
2288727	Rv2043c	pncA	L172R	FALSE	TRUE	PZA,PZA
2288730	Rv2043c	pncA	A171V	FALSE	TRUE	PZA
2288752	Rv2043c	pncA	S164P	FALSE	TRUE	PZA
2288757	Rv2043c	pncA	G162V	FALSE	TRUE	PZA
2288764	Rv2043c	pncA	T160A	FALSE	TRUE	PZA
2288766	Rv2043c	pncA	L159R	FALSE	TRUE	PZA,PZA
2288778	Rv2043c	pncA	V155G	FALSE	TRUE	PZA,PZA,PZA,PZA,PZA
2288779	Rv2043c	pncA	V155M	FALSE	TRUE	PZA
2288782	Rv2043c	pncA	R154W	FALSE	TRUE	PZA
2288790	Rv2043c	pncA	L151W	FALSE	TRUE	PZA
2288805	Rv2043c	pncA	A146V	FALSE	TRUE	PZA
2288806	Rv2043c	pncA	A146T	FALSE	TRUE	PZA
2288817	Rv2043c	pncA	T142M	FALSE	TRUE	PZA,PZA
2288818	Rv2043c	pncA	T142A	FALSE	TRUE	PZA
2288820	Rv2043c	pncA	Q141P	FALSE	TRUE	PZA
2288821	Rv2043c	pncA	Q141*	FALSE	TRUE	PZA
2288824	Rv2043c	pncA	R140G	FALSE	TRUE	PZA,PZA
2288826	Rv2043c	pncA	V139G	FALSE	TRUE	PZA,PZA
2288827	Rv2043c	pncA	V139L	FALSE	TRUE	PZA
2288830	Rv2043c	pncA	C138G	FALSE	TRUE	PZA
2288835	Rv2043c	pncA	D136V	FALSE	TRUE	PZA,PZA
2288836	Rv2043c	pncA	D136Y	FALSE	TRUE	PZA
2288839	Rv2043c	pncA	T135A	FALSE	TRUE	PZA,PZA
2288841	Rv2043c	pncA	A134V	FALSE	TRUE	PZA
2288844	Rv2043c	pncA	I133S	FALSE	TRUE	PZA,PZA,PZA,PZA,PZA
2288847	Rv2043c	pncA	G132D	FALSE	TRUE	PZA,PZA,PZA
2288848	Rv2043c	pncA	G132S	FALSE	TRUE	PZA,PZA,PZA
2288853	Rv2043c	pncA	V130G	FALSE	TRUE	PZA,PZA
2288859	Rv2043c	pncA	V128G	FALSE	TRUE	PZA
2288868	Rv2043c	pncA	V125G	FALSE	TRUE	PZA
2288869	Rv2043c	pncA	V125F	FALSE	TRUE	PZA
2288878	Rv2043c	pncA	Q122*	FALSE	TRUE	PZA
2288883	Rv2043c	pncA	L120R	FALSE	TRUE	PZA,PZA,PZA
2288885	Rv2043c	pncA	W119C	FALSE	TRUE	PZA,PZA,PZA
2288886	Rv2043c	pncA	W119L	FALSE	TRUE	PZA,PZA
2288887	Rv2043c	pncA	W119G	FALSE	TRUE	PZA,PZA
2288895	Rv2043c	pncA	L116R	FALSE	TRUE	PZA,PZA
2288920	Rv2043c	pncA	G108*	FALSE	TRUE	PZA,PZA
2288928	Rv2043c	pncA	G105V	FALSE	TRUE	PZA,PZA
2288930	Rv2043c	pncA	S104R	FALSE	TRUE	PZA,PZA
2288933	Rv2043c	pncA	Y103*	FALSE	TRUE	PZA,PZA
2288934	Rv2043c	pncA	Y103C	FALSE	TRUE	PZA,PZA
2288935	Rv2043c	pncA	Y103D	FALSE	TRUE	PZA,PZA
2288938	Rv2043c	pncA	A102T	FALSE	TRUE	PZA
2288952	Rv2043c	pncA	G97V	FALSE	TRUE	PZA,PZA
2288953	Rv2043c	pncA	G97C	FALSE	TRUE	PZA,PZA,PZA
2288954	Rv2043c	pncA	K96N	FALSE	TRUE	PZA,PZA
2288955	Rv2043c	pncA	K96M	FALSE	TRUE	PZA,PZA,PZA
2288956	Rv2043c	pncA	K96E	FALSE	TRUE	PZA,PZA
2288961	Rv2043c	pncA	F94C	FALSE	TRUE	PZA,PZA
2288962	Rv2043c	pncA	F94V	FALSE	TRUE	PZA
2288964	Rv2043c	pncA	V93G	FALSE	TRUE	PZA
2288973	Rv2043c	pncA	I90S	FALSE	TRUE	PZA,PZA
2288988	Rv2043c	pncA	L85R	FALSE	TRUE	PZA,PZA
2288997	Rv2043c	pncA	H82R	FALSE	TRUE	PZA
2289010	Rv2043c	pncA	G78C	FALSE	TRUE	PZA,PZA
2289015	Rv2043c	pncA	T76I	FALSE	TRUE	PZA
2289016	Rv2043c	pncA	T76P	FALSE	TRUE	PZA
2289028	Rv2043c	pncA	C72R	FALSE	TRUE	PZA
2289029	Rv2043c	pncA	H71Q	FALSE	TRUE	PZA
2289030	Rv2043c	pncA	H71R	FALSE	TRUE	PZA,PZA,PZA
2289031	Rv2043c	pncA	H71Y	FALSE	TRUE	PZA,PZA
2289036	Rv2043c	pncA	P69L	FALSE	TRUE	PZA
2289038	Rv2043c	pncA	W68C	FALSE	TRUE	PZA,PZA,PZA
2289040	Rv2043c	pncA	W68G	FALSE	TRUE	PZA,PZA,PZA
2289043	Rv2043c	pncA	S67P	FALSE	TRUE	PZA
2289046	Rv2043c	pncA	S66P	FALSE	TRUE	PZA
2289049	Rv2043c	pncA	S65P	FALSE	TRUE	PZA,PZA,PZA
2289050	Rv2043c	pncA	Y64*	FALSE	TRUE	PZA,PZA
2289052	Rv2043c	pncA	Y64D	FALSE	TRUE	PZA,PZA
2289054	Rv2043c	pncA	D63V	FALSE	TRUE	PZA,PZA
2289057	Rv2043c	pncA	P62L	FALSE	TRUE	PZA,PZA
2289058	Rv2043c	pncA	P62S	FALSE	TRUE	PZA,PZA
2289067	Rv2043c	pncA	S59P	FALSE	TRUE	PZA
2289072	Rv2043c	pncA	H57L	FALSE	TRUE	PZA,PZA,PZA,PZA
2289073	Rv2043c	pncA	H57Y	FALSE	TRUE	PZA,PZA,PZA
2289081	Rv2043c	pncA	P54L	FALSE	TRUE	PZA,PZA
2289089	Rv2043c	pncA	H51H	FALSE	TRUE	PZA,PZA,PZA
2289090	Rv2043c	pncA	H51R	FALSE	TRUE	PZA,PZA
2289091	Rv2043c	pncA	H51Y	FALSE	TRUE	PZA,PZA
2289095	Rv2043c	pncA	D49E	FALSE	TRUE	PZA,PZA
2289096	Rv2043c	pncA	D49G	FALSE	TRUE	PZA,PZA
2289097	Rv2043c	pncA	D49Y	FALSE	TRUE	PZA
2289100	Rv2043c	pncA	K48*	FALSE	TRUE	PZA
2289103	Rv2043c	pncA	T47A	FALSE	TRUE	PZA,PZA
2289105	Rv2043c	pncA	A46V	FALSE	TRUE	PZA,PZA
2289111	Rv2043c	pncA	V44G	FALSE	TRUE	PZA
2289119	Rv2043c	pncA	Y41*	FALSE	TRUE	PZA
2289140	Rv2043c	pncA	Y34*	FALSE	TRUE	PZA
2289142	Rv2043c	pncA	Y34D	FALSE	TRUE	PZA
2289150	Rv2043c	pncA	I31S	FALSE	TRUE	PZA,PZA
2289162	Rv2043c	pncA	L27R	FALSE	TRUE	PZA
2289171	Rv2043c	pncA	G24V	FALSE	TRUE	PZA
2289180	Rv2043c	pncA	V21G	FALSE	TRUE	PZA
2289186	Rv2043c	pncA	L19R	FALSE	TRUE	PZA
2289192	Rv2043c	pncA	G17V	FALSE	TRUE	PZA
2289200	Rv2043c	pncA	C14C	FALSE	TRUE	PZA
2289202	Rv2043c	pncA	C14G	FALSE	TRUE	PZA
2289204	Rv2043c	pncA	F13C	FALSE	TRUE	PZA
2289207	Rv2043c	pncA	D12G	FALSE	TRUE	PZA,PZA,PZA
2289208	Rv2043c	pncA	D12Y	FALSE	TRUE	PZA
2289212	Rv2043c	pncA	Q10H	FALSE	TRUE	PZA,PZA
2289213	Rv2043c	pncA	Q10L	FALSE	TRUE	PZA,PZA
2289214	Rv2043c	pncA	Q10*	FALSE	TRUE	PZA
2289216	Rv2043c	pncA	V9G	FALSE	TRUE	PZA
2289218	Rv2043c	pncA	D8E	FALSE	TRUE	PZA
2289219	Rv2043c	pncA	D8G	FALSE	TRUE	PZA,PZA,PZA
2289220	Rv2043c	pncA	D8N	FALSE	TRUE	PZA
2289222	Rv2043c	pncA	V7G	FALSE	TRUE	PZA,PZA,PZA
2289223	Rv2043c	pncA	V7F	FALSE	TRUE	PZA
2289225	Rv2043c	pncA	I6S	FALSE	TRUE	PZA,PZA
2289228	Rv2043c	pncA	I5S	FALSE	TRUE	PZA
2289231	Rv2043c	pncA	L4W	FALSE	TRUE	PZA,PZA
2289240	Rv2043c	pncA	M1R	FALSE	TRUE	PZA
2289248	intergenic	r_pncA	None	FALSE	TRUE	PZA
2289252	intergenic	r_pncA	None	FALSE	TRUE	PZA,PZA,PZA
2289253	intergenic	r_pncA	None	FALSE	TRUE	PZA
2715342	intergenic	r_eis	None	FALSE	TRUE	KAN
2715344	intergenic	r_eis	None	FALSE	TRUE	KAN
2715346	intergenic	r_eis	None	FALSE	TRUE	AMI,KAN
2715369	intergenic	r_eis	None	FALSE	TRUE	KAN
4243221	intergenic	r_embC	None	FALSE	TRUE	EMB
4246734	Rv3795	embB	L74P	FALSE	TRUE	EMB
4247429	Rv3795	embB	M306L	FALSE	TRUE	EMB,EMB,EMB
4247431	Rv3795	embB	M306I	FALSE	TRUE	EMB,EMB,EMB
4247469	Rv3795	embB	Y319S	FALSE	TRUE	EMB,EMB
4247495	Rv3795	embB	D328N	FALSE	TRUE	EMB
4247574	Rv3795	embB	D354A	FALSE	TRUE	EMB
4247729	Rv3795	embB	G406S	FALSE	TRUE	EMB,EMB
4247730	Rv3795	embB	G406D	FALSE	TRUE	EMB,EMB
4248002	Rv3795	embB	Q497K	FALSE	TRUE	EMB
4248003	Rv3795	embB	Q497P	FALSE	TRUE	EMB
4326301	Rv3854c	ethA	W391*	FALSE	TRUE	ETH
4326302	Rv3854c	ethA	W391*	FALSE	TRUE	ETH
4326341	Rv3854c	ethA	P378L	FALSE	TRUE	ETH
4326350	Rv3854c	ethA	S375F	FALSE	TRUE	ETH
4326435	Rv3854c	ethA	Q347*	FALSE	TRUE	ETH
4326452	Rv3854c	ethA	A341V	FALSE	TRUE	ETH
4326613	Rv3854c	ethA	N287N	FALSE	TRUE	ETH
4326632	Rv3854c	ethA	H281R	FALSE	TRUE	ETH
4326707	Rv3854c	ethA	W256*	FALSE	TRUE	ETH
4326855	Rv3854c	ethA	R207C	FALSE	TRUE	ETH,ETH
4327033	Rv3854c	ethA	Y147*	FALSE	TRUE	ETH,ETH
4327054	Rv3854c	ethA	Y140*	FALSE	TRUE	ETH,ETH
4327081	Rv3854c	ethA	C131W	FALSE	TRUE	ETH,ETH,ETH
4327193	Rv3854c	ethA	I94S	FALSE	TRUE	ETH
4327211	Rv3854c	ethA	T88I	FALSE	TRUE	ETH
4327268	Rv3854c	ethA	W69L	FALSE	TRUE	ETH
4327307	Rv3854c	ethA	D56G	FALSE	TRUE	ETH
4327349	Rv3854c	ethA	G42V	FALSE	TRUE	ETH
4327350	Rv3854c	ethA	G42C	FALSE	TRUE	ETH
4327404	Rv3854c	ethA	Q24*	FALSE	TRUE	ETH
4327472	Rv3854c	ethA	M1R	FALSE	TRUE	ETH,ETH
4327480	intergenic	r_ethR	None	FALSE	TRUE	ETH
4407587	Rv3919c	gid	R206*	FALSE	TRUE	STM,STM
4407686	Rv3919c	gid	E173*	FALSE	TRUE	STM
4407695	Rv3919c	gid	E170*	FALSE	TRUE	STM,STM
4407713	Rv3919c	gid	G164C	FALSE	TRUE	STM
4407716	Rv3919c	gid	K163*	FALSE	TRUE	STM
4407756	Rv3919c	gid	S149S	FALSE	TRUE	STM
4407796	Rv3919c	gid	S136*	FALSE	TRUE	STM,STM
4407802	Rv3919c	gid	A134V	FALSE	TRUE	STM
4407824	Rv3919c	gid	Q127*	FALSE	TRUE	STM
4407830	Rv3919c	gid	Q125*	FALSE	TRUE	STM
4407832	Rv3919c	gid	V124G	FALSE	TRUE	STM
4407847	Rv3919c	gid	A119V	FALSE	TRUE	STM
4407850	Rv3919c	gid	R118L	FALSE	TRUE	STM,STM,STM,STM
4407854	Rv3919c	gid	G117W	FALSE	TRUE	STM
4407880	Rv3919c	gid	L108R	FALSE	TRUE	STM
4407896	Rv3919c	gid	E103*	FALSE	TRUE	STM
4407899	Rv3919c	gid	R102*	FALSE	TRUE	STM
4407929	Rv3919c	gid	E92*	FALSE	TRUE	STM
4407935	Rv3919c	gid	L90F	FALSE	TRUE	STM
4407944	Rv3919c	gid	Q87*	FALSE	TRUE	STM,STM,STM
4407952	Rv3919c	gid	P84L	FALSE	TRUE	STM,STM
4407955	Rv3919c	gid	R83L	FALSE	TRUE	STM
4407967	Rv3919c	gid	L79W	FALSE	TRUE	STM
4407979	Rv3919c	gid	P75L	FALSE	TRUE	STM
4407982	Rv3919c	gid	L74W	FALSE	TRUE	STM
4407985	Rv3919c	gid	G73V	FALSE	TRUE	STM
4407992	Rv3919c	gid	G71*	FALSE	TRUE	STM
4407997	Rv3919c	gid	G69V	FALSE	TRUE	STM
4408009	Rv3919c	gid	V65G	FALSE	TRUE	STM
4408047	Rv3919c	gid	C52C	FALSE	TRUE	STM
4408061	Rv3919c	gid	H48Y	FALSE	TRUE	STM
4408069	Rv3919c	gid	W45*	FALSE	TRUE	STM
4408094	Rv3919c	gid	G37*	FALSE	TRUE	STM
4408114	Rv3919c	gid	G30V	FALSE	TRUE	STM
4408121	Rv3919c	gid	G28*	FALSE	TRUE	STM
4408125	Rv3919c	gid	L26F	FALSE	TRUE	STM
4408126	Rv3919c	gid	L26*	FALSE	TRUE	STM
4408137	Rv3919c	gid	Y22*	FALSE	TRUE	STM,STM
